# Capsular Polysaccharide Safeguards a Prophage–Bacterium Symbiosis by Preventing Collateral Attack and Promoting Viral Transmission

**DOI:** 10.64898/2026.09.09.750276

**Authors:** Mirjam Zünd, Lizett Ortiz de Ora, Nancy Haro-Ramirez, Elizabeth T Wiles, Jack T Leonard, Yuxin J Chen, Maria E Gallardo, Kenny Ho, Thomas P O’Malley, Shane Gonen, Matthew E Griffin, Katrine L Whiteson, Travis J Wiles

## Abstract

Many symbioses exist along a continuum from cooperation to conflict. Latent bacterial viruses known as prophages embody this duality. Acting as both partner and predator, they can enhance bacterial fitness while retaining the capacity to kill their hosts through lytic replication. Yet what determines the balance between cooperation and conflict in prophage–bacterium symbioses, and how these associations avoid collapse, remains poorly characterized. To identify mechanisms that stabilize prophage–bacterium partnerships, we used experimental evolution to perturb a natural association through repeated cycles of transmission and reinfection. This perturbation consistently selected mutant hosts lacking capsular polysaccharide production and exposed a hidden conflict that proved detrimental to both partners. During lytic outbreaks, host cells suffered lethal collateral prophage attack while dispersing virions became entrapped on neighboring cells and lysis debris, severely restricting transmission. Genetic and imaging-based studies revealed that capsular polysaccharides suppress these maladaptive interactions by limiting phage readsorption at the cell surface. We term this host-mediated safeguard the Hyperion effect, after the Greek Titan of light. Hyperion interactions enable phages to radiate outward from host populations, thereby averting collateral attack and promoting viral transmission. Our findings demonstrate that conflicts between prophages and their hosts can extend beyond individual cells to whole populations, with consequences that scale to shape patterns of prophage spread and microbial community assembly. More broadly, our work illustrates how mutually beneficial prophage–bacterium interactions can arise not only through cooperation, but also through the suppression of mutually detrimental conflicts.
