## Supplementary material for "Capsular Polysaccharide Safeguards a Prophage–Bacterium Symbiosis by Preventing Collateral Attack and Promoting Viral Transmission": Table S1

### Sheet: Low-frequency SNP mutations in 
Sup. Table 1: Low‑frequency single-nucleotide polymorphisms
Passaging Experiment	Sample	Gene	Mutation Position	Mutation	Kind	Frequency (%)
1	1.1	wbaP	1739337	G->A (R400K)	Missense mutation	6.7
1	1.1	glycosyltransferase	1740092	T->A (Y163*)	Introducing a stop codon	5.8
1	1.3	glycosyltransferase	1740181	Δ1 bp	Frame shift	17.9
1	2.1	glycosyltransferase	1740060	Δ1 bp (A)4->3	Introducing a stop codon	100
1	3.2	wbaP	1738559	Δ1 bp (G)5->4	Introducing a stop codon	100
2	1.1	wbaP	1738989	T→A (I284N)	Missense mutation	7.4
2	1.1	wbaP	1739034	Δ1 bp	Frame shift	12.1
2	1.1	wbaP	1739035	Δ1 bp	Frame shift	12.1
2	1.3	wbaP	1739544	T→A (L469*)	Introducing a stop codon	7.6
2	2.2	glycosyltransferase	1739843	C→G (Y80*)	Introducing a stop codon	6.4
2	2.3	wbaP	1738206	Δ4 bp	Frame shift	6.6
2	2.3	glycosyltransferase	1740207	G→T(E202*)	Introducing a stop codon	6
2	3.1	wbaP	1739406	G→A(G423E)	Missense mutation	7.1
2	3.2	glycosyltransferase	1739843	C→G(Y80*)	Introducing a stop codon	9.8
2	4.1	wbaP	1739140	G→A(M334I)	Missense mutation	7.7
2	4.1	wbaP	1739211	T→A(L358*)	Introducing a stop codon	18
2	4.1	glycosyltransferase	1739993	Δ1 bp	Frame shift	7.6
2	4.1	glycosyltransferase	1740249	G→T(E216*)	Introducing a stop codon	8.3
2	4.2	wbaP	1739366	T→A(Y410N)	Missense mutation	15
2	4.2	wbaP	1739910	Δ1 bp	Frame shift	32.2

### Sheet: Signals of structural variation
Sup. Table 1: Evidence of unassigned new read junction
Passaging Experiment	Sample	Read Frequency (%)	Gene	Position	Position	Gene orientation
1	1.1	24.1	IS1	1486119		-->
			wzc		1736700	<--
1	1.1	26.2	IS1	1486886		-->
			wzc		1736708	<--
1	1.1	16.7	IS1	1486121		<--
			glycosyltransferase		1740165	<--
1	1.1	12.5	IS1	2109196		<--
			glycosyltransferase		1740155	-->
1	1.1	21.5	IS1	1486120		<--
			wzc		1736113	-->
1	1.1	21.2	IS1	1997297		<--
			wzc		1736102	-->
1	1.1	7.5	IS1	1997295		<--
			wbaP		1739043	-->
1	1.1	8.3	IS1	2109196		-->
			wbaP		1739051	-->
1	1.2	94.4	IS1	1486119		<--
			wbaP		1739048	<--
1	1.2	90.4	IS1	1486886		-->
			wbaP		1739040	-->
1	1.3	75.9	IS1	1486119		-->
			glycosyltransferase		1739656	-->
1	1.3	85.5	IS1	2109196		-->
			glycosyltransferase		1739664	-->
1	2.2	5.6	IS1	1997297		<--
			wzc		1736102	-->
1	2.3	92.8	IS1	1486886		-->
			wzc		1737483	-->
1	2.3	96.9	IS1	2109196		-->
			wzc		1737491	-->
1	3.1	97.1	IS1	1486119		<--
			wzb		1735524	<--
1	3.1	92.2	IS1	1486886		<--
			wzb		1735516	-->
1	3.3	95.8	wzc	1737036		<--
			IS1		1997295	-->
1	3.3	92.9	wzc	1737044		-->
			IS1		2109196	-->
2	1.1	11.2	IS1	1486119		<--
			wzc		1736361	-->
2	1.1	11.4	IS1	1486886		-->
			wzc		1736369	<--
2	1.3	10.8	IS1	1486119		<--
			wzc		1736346	-->
2	1.3	9.5	IS1	1486886		-->
			wzc		1736354	<--
2	1.3	15.7	wzc	1736292		<--
			IS1		2109196	-->
2	1.3	15.5	wzc	1736300		-->
			IS1		1997295	-->
2	2.1	38.5	IS1	1486119		<--
			WbaP		1738895	<--
2	2.1	36	IS1	1486119		<--
			glycosyltransferase		1740433	-->
2	2.2	8.7	IS1	1486119		<--
			glycosyltransferase		1739967	-->
2	2.2	6.5	IS1	1486886		-->
			wzc		1736442	-->
2	2.2	25.2	wbaP	1738143		<--
			IS1		1997295	-->
2	2.2	19	IS1	1738151		-->
			wbaP		2109196	-->
2	2.3	30.1	Is1	1486119		<--
			glycosyltransferase		1740366	<--
2	3.1	12.7	IS1	1486119		<--
			wzb		1735399	-->
2	3.1	11.2	IS1	1486885		-->
			wzb		1735408	<--
2	3.1	9.7	IS1	1486886		-->
			wbaP		1738327	-->
2	3.1	8.5	IS1	1738336		-->
			wbaP		2109197	-->
2	3.2	2.9	wzc	1737797		<--
			IS1		2109197	-->
2	3.2	3	IS1	1486885		-->
			wzc		1737806	<--
2	3.2	13.8	IS1	1486886		-->
			wbaP		1738278	-->
2	3.2	9.7	wbaP	1738286		-->
			IS1		2109196	-->
2	3.3	24.5	wzc	1736292		<--
			IS1		2109196	-->
2	3.3	31.2	wzc	1736300		-->
			IS1		1997295	-->
2	4.1	5.5	IS1	1486886		-->
			wbaP		1738590	<--
2	4.2	3.9	IS1	1486886		-->
			wzb		1735619	-->
2	4.2	2.7	IS1	1486119		<--
			wzb		1735627	<--
