## Supplementary material for "Capsular Polysaccharide Safeguards a Prophage–Bacterium Symbiosis by Preventing Collateral Attack and Promoting Viral Transmission": Table S3

### Sheet: O9 O-antigen mutation
Sup. Table 4: Mutation in the O9 O-antigen
Sample	Gene	Mutation Position	Mutation	Kind	Frequency (%)
R1_105	manB	1758112	∆45bp	In frame-deletion	15.4
R1_106	manC	1755779	G->A (C56Y)	Missense mutation	100
R1_106	manC	1756919	G->A (C436Y)	Missense mutation	5.8
R1_106	manB	1757326	G->A (G92D)	Missense mutation	7.1
R2_106	manB	1757187	(G)8→7 (G46*)	Frameshift causing a stop codon	100
R3_105	wzt	1759380	Δ1 bp	Frameshift causing a stop codon	100
R3_106	manC	1756199	G→A (S196N)	Missense mutation	100
