## Supplementary material for "Capsular Polysaccharide Safeguards a Prophage–Bacterium Symbiosis by Preventing Collateral Attack and Promoting Viral Transmission": Table S4

### Sheet: Strain List
Strain	Description/ Relevant Details			Order/Class	Source
Wild Bacteria
HS	Escherichia coli (human gut isolate) Carries P2-like prophage vB-EcM-DuoHS			Enterobacterales/ Gammaproteobacteria	1
Recombinant Bacteria
HS ∆DuoHS	unmarked DuoHS prophage deletion				This study
	(strain # NHR121)
HS DuoHS moron::clm	clmR inserted into DuoHS prophage moron region				2
	(strain # TTW2)
HS ∆DuoHS; ∆CPS::Kan;attTn7:Gent	unmarked DuoHS prophage deletion; constitutively expresses GentR				This study
	(strain # MZ189)
HS gpN:SpyTag; DuoHS moron::clm; attTn7::SpyCatcher:mNeonGreen	C-terminal fusion of SpyTag to the major capsid protein (gpN); clmR inserted into DuoHS prophage moron region; constitutively expresses SpyCatcher_mNeonGreen; GentR				2
	(strain # TTW255)
HS ∆DuoHS; attTn7::SpyCatcher:mKate	unmarked DuoHS prophage deletion; constitutively expresses SpyCatcher_mKate; GentR				This study
	(strain # MZ217)
HS ∆DuoHS; attTn7::SpyCatcher:mNeonGreen	unmarked DuoHS prophage deletion; constitutively expresses SpyCatcher_mNeonGreen; GentR				This study
	(strain # LO378)
HS DuoHS moron::mNeonGreen::clm	mNeonGreen and clmR inserted into DuoHS prophage moron region				This study
	(strain # MZ151)
HS ∆CPS::Kan; DuoHS moron::clm	marked CPS deletion; KanR; clmR inserted into DuoHS prophage moron region				This study
	(strain # MZ192)
HS ∆DuoHS; ∆CPS::Kan; attTn7::SpyCatcher:mKate	unmarked DuoHS prophage deletion; marked CPS deletion; KanR; constitutively expresses SpyCatcher_mKate; GentR				This study
	(strain # MZ218)
HS ∆CPS::Kan; gpN:SpyTag; DuoHS moron::clm; attTn7::SpyCatcher:mNeonGreen	marked CPS deletion; KanR;C-terminal fusion of SpyTag to the major capsid protein (gpN); clmR inserted into DuoHS prophage moron region; constitutively expresses SpyCatcher_mNeonGreen; GentR				2
	(strain # MZ219)
HS ∆DuoHS; ∆CPS::Kan; moron::mNeonGreen::clm	marked CPS deletion; KanR; mNeonGreen and clmR inserted into DuoHS prophage moron region				This study
	(strain # MZ212)
HS ∆DuoHS; attTn7::lysis-switch	unmarked DuoHS prophage deletion; lysis gene expression under control of aTc inducible promoter; GentR				This study
	(strain # MZ196)
HS ∆DuoHS ∆CPS::Kan; attTn7::lysis-switch	unmarked DuoHS prophage deletion; marked CPS deletion; KanR; lysis gene expression under control of aTc inducible promoter; GentR				This study
	(strain # MZ197)
HS ∆DuoHS ∆CPS::Kan; attTn7::CPS	unmarked DuoHS prophage deletion; unmarked CPS deletion; four CPS gene expression under control of aTc inducible promoter; GentR				This study
	(strain # MZ264)
HS ∆pdeI::Kan	marked pdeI deletion (generated by Lambda Red recomination as done for marked CPS deletion) ; KanR				This study
	(strain # MZ239)
HS ∆DuoHS; ∆CPS::Kan; ∆wzt; attTn7::SpyCatcher:mKate	unmarked DuoHS prophage deletion; marked CPS deletion; KanR; unmarked wzt deletion; constitutively expresses SpyCatcher_mKate; GentR				This study
	(strain #MZ271
HS ∆DuoHS; ∆wzt; attTn7::SpyCatcher:mKate	marked CPS deletion; KanR; unmarked wzt deletion; constitutively expresses SpyCatcher_mKate; GentR				This study
	(strain #MZ256)
HS ∆DuoHS; ∆CPS	unmarked DuoHS prophage deletion; unmarked CPS deletion;				This study
	(strain #MZ261)
REFERENCES
1	Rasko, D. A. et al. The pangenome structure of Escherichia coli: comparative genomic analysis of E. coli commensal and pathogenic isolates. J. Bacteriol. 190, 6881–6893 (2008).
2	Ortiz de Ora, L., Wiles, E.T., Zünd, M. et al. Phollow reveals in situ phage transmission dynamics in the zebrafish gut microbiome at single-virion resolution. Nat Microbiol 10, 1067–1083 (2025).

### Sheet: Primer_list
Name	Sequence (5’–3’)
Primer
HS P2 moron clm F (WP356)	ATTTGGCCTGTTTTCCCTGCAAGCAGATAAATACCGTCATACACGTCTTGAGCGATTGTG
HS P2 moron clm R (WP357)	GACAAGCAGCTAAGCGCAGTTGTACCGTTATTCACACAAAACGGCTGACATGGGAATTAG
HS P2 moron::mNG::clm R (MZP42)	GCCCGCCTAATGAGCGGGCTTTTTTTTCTCGGCCTAGGGGACACGTCTTGAGCGATTGTG
HS P2 moron confirm F (WP358)	GGCCAATATCAGCGTGATTC
HS P2 moron confirm R (WP359)	ACCTGACTCACCCGCTTTAC
HS ∆pdeI F (MZP24)	AGTGTTGTAACTTTCTGCTGATTTTGTAGAATCGGGTAATACGGCTGACATGGGAATTAG
HS ∆pdeI R (MZP25)	GACTGTAAGTACGAACTTATTGATTCTGGACATACGTAAAACACGTCTTGAGCGATTGTG
HS ∆pdeI confirmation F (MZP29)	CACCTCACAGGAAATTATTGCC
HS ∆pdeI confirmation R (MZP30)	TATCGCCGCTCCCGATTC
HS ∆CPS F (MZP57)	ATGACAGAAACTGTAAGATATATTAGGACCTGGCCATAAAACGGCTGACATGGGAATTAG
HS ∆CPS R (MZP58)	GAGTAAGATTTTTAATATGTGATTTTATAGATTACTACACGTCTTGAGCGATTGTG
HS ∆CPS confirmation F (MZP59)	TCCCAACTTGTACCTACCATTAC
HS ∆CPS confirmation R (MZP52)	CGAGAGGATATATTGACATAGGC
pTn7 CPS expression F (MZP53)	CCATTAAGCTTTCATCACTTAATGTCCCCAGAATCTCTTATGC
pTn7 CPS expression R (MZP54)	CACAACCGGTAGCACATTAGGACCTGGCCATAAAATG
DuoHS quantification attP F (MZP06)	CGCCATTTTGTCGCCATCG
DuoHS quantification attP R (MZP07)	CCGTAATAACCACCACTGACCA
HS attTn7 cargo insertion verification F (WP11)	CACGCCCCTCTTTAATACGA
HS attTn7 cargo insertion verification R (WP150)	TGACCAGCCGCGTAACCT
pUC54-mNG confirmation F (MZP36)	CTCATGATGAACTGGTAGCTG
pUC54-mNG confirmation R (MZP37)	GTTGACTTCAACAACGCG
pAX-1 moron:mNG confirmation F (MZP38)	GAACGCTCTCCTGAGTAG
pAX-1 moron:mNG confirmation R(MZP39)	GACCAGCCGCGTAAC
pAX-1-∆CPS-5'-allelic-exhange-arm F (MZP60)	CGCGAGTTTAAACCCCGCATTGGTGTGGGCGATG
pAX-1-∆CPS-5'-allelic-exhange-arm R (MZP61)	ATGTGATTTTATAGATTACTTTACATTTTATGGCCAGGTCCTAATATATCTTAC
pAX-1-∆CPS-3'-allelic-exhange-arm F (MZP62)	TAAAGTAATCTATAAAATCACATATTAAAAATCTTACTCTTTTATATTAC
pAX-1-∆CPS-3'-allelic-exhange-arm R (MZP63)	AGTCTGGTCGACCCCGCTTTCCAATCTTGGTTTATTATAGATTCG
pAX-1-∆CPS confirmation F (WP106)	CACACAATCTGCCCTTTCG
pAX-1-∆CPS confirmation R (WP204)	TTACGCCAGCTAGAGGACCA
pAX-1-∆wzt-5'-allelic-exhange-arm F (MZP66)	CGCGAGTTTAAACCCCGGACGGGATCAGTATTGAATACC
pAX-1-∆wzt-5'-allelic-exhange-arm R (MZP67)	ATGATTAAATCTCGTCCACAATATCAG
pAX-1-∆wzt-3'-allelic-exhange-arm F (MZP64)	TGGACGAGATTTAATCATGTGACGTTGAGAAAAACGATTCCATG
pAX-1-∆wzt-3'-allelic-exhange-arm R (MZP65)	AGTCTGGTCGACCCCCTCTCTTCCGCCGTCAG
∆wzt confirmation F (MZP68)	CCAGAGCCCTAACTGGATG
∆wzt confirmation F (MZP69)	CAAATCGAGGCGTTGATTACAATC

### Sheet: Plamsid
Strain/ Plasmid	Description/ Relevant Details		Reference/ Source
E. coli
DH5a	general cloning strain		NEB
SM10(lpir)	pir+ mating strain; KanR		1
Plasmids
Backbones and Source Vectors
pTW434 (pAX1)	allelic exchange vector with GFPmut3.1 merodiploid tracker and temperature-sensitive replicon ori101/repA101ts; AmpR, GentR, ClmR, 30°C		2
pTW10	pTNS2; Tn7 helper plasmid carrying transposase genes; AmpR		2
pTW222 (pTn7xTS)	Tn7 tagging vector pTW56 with temperature-sensitive replicon ori101/repA101ts; AmpR, GentR, 30°C		2
pXS	pGEN-mcs with a modular expression scaffold; AmpR		2
pKM208	Lambda Red recombination plasmid; AmpR; 30°C		3
pKD3	Source of chloramphenicol resistance gene (clmR); AmpR, ClmR		4
pKD4	Source of kanamycine resistance gene (kanR); AmpR, ClmR		4
pTW285	pTn7xTS carrying the gain-of-function switch scaffold, AmpR, GentR, 30°C		5
TTW49	pXS_mNeonGreen aa9 codon, source mNeonGreen was from reference 6		This Study and 6
Engineering Plasmids
pTTW204	pAX1 with HS gpN:SpyTag; AmpR, GentR, ClmR, 30°		6
pNHR49	pAX1 with HS ∆DuoHS knock-out cassette; AmpR, GentR, ClmR, 30°		6
pTTW223	pXS_SpyCatcher:mNeonGreen; AmpR		6
pTTW243	pXS_SpyCatcher:mKate2; AmpR		6
pMZ84	pAX1 mTomato version with DuoHS moron:mNG cassette, GentR, 30°C		This Study
pMZ201	pTn7xTS-GOF-switch with wzb, wzc, wbaP, and a glycosyltransferase as cargo genes, AmpR, GentR, 30°C		This Study
pTW297	pTn7xTS-GOF-switch with SRRz, AmpR, GentR, 30°C		This Study
pMZ252	pAX1 with HS ∆CPS knock-out cassette; AmpR, GentR, ClmR, 30°		This Study
pMZ253	pAX1 with HS ∆wzt knock-out cassette; AmpR, GentR, ClmR, 30°		This Study
REFERENCES
1	Simon, R., Priefer, U. & Pühler, A. A broad host range mobilization system for in vivo genetic engineering: Transposon Mutagenesis in gram negative bacteria. Biotechnology (N. Y.) 1, 784–791 (1983).
2	Wiles, T. J. et al. Modernized Tools for Streamlined Genetic Manipulation and Comparative Study of Wild and Diverse Proteobacterial Lineages. MBio 9, (2018).
3	Murphy, K. C. & Campellone, K. G. Lambda Red-mediated recombinogenic engineering of enterohemorrhagic and enteropathogenic E. coli. BMC Mol. Biol. 4, 11 (2003).
4	Datsenko, K. A. & Wanner, B. L. One-step inactivation of chromosomal genes in Escherichia coli K-12 using PCR products. Proc. Natl. Acad. Sci. U. S. A. 97, 6640–6645 (2000).
5	Wiles TJ, Schlomann BH, Wall ES, Betancourt R, Parthasarathy R, Guillemin K. Swimming motility of a gut bacterial symbiont promotes resistance to intestinal expulsion and enhances inflammation. PLoS Biol.;18(3):e3000661 (2020)
6	Ortiz de Ora, L., Wiles, E.T., Zünd, M. et al. Phollow reveals in situ phage transmission dynamics in the zebrafish gut microbiome at single-virion resolution. Nat Microbiol 10, 1067–1083 (2025).
